# Single Cell Analysis of pBMCs of Psoriasis patients reveals distinct CD4+ T cell phenotypes associated with response to IL-23 blockade

**DOI:** 10.1101/2025.11.04.686122

**Authors:** Kathryne E. Marks, Anina Sun, Ifeoluwakiisi Adejoorin, Lourdes Perez Chada, Anna Perillo, Leanne Barrett, Michael Garshick, James Krueger, Joseph F. Merola, Marcelo DiCarli, Deepak A. Rao, Brittany N. Weber

**Affiliations:** Division of Rheumatology, Inflammation, Immunity, Brigham and Women’s Hospital and Harvard Medical School, Boston, MA, USA; Division of Cardiovascular Medicine, Brigham and Women’s Hospital, Harvard Medical School, Boston, MA, USA; Leon H. Charney Division of Cardiology, New York University Grossman School of Medicine, New York, New York; Laboratory for Investigative Dermatology, The Rockefeller University, New York, NY, USA; Department of Dermatology and Department of Medicine, Division of Rheumatology, UT Southwestern Medical Center and O’Donnell School of Public Health, Dallas, TX, USA; Cardio-Rheumatology and Cardio-Dermatology Program, Division of Cardiology, Department of Internal Medicine and Dermatology, University of Texas Southwestern Medical Center, Dallas, Texas, USA

## Abstract

The use of IL-23 inhibitors (IL-23i) for psoriatic diseases has resulted in significant improvement in disease symptoms for many patients. The extent of disease improvement following IL-23 blockade varies across patients with psoriasis; however, the immunologic factors associated with a good or poor response to IL-23 blockade remain unclear. Here, we utilized peripheral blood mononuclear cells (pBMCs) collected through the MINIMA clinical trial (NCT04271540) and applied single-cell RNA sequencing to profile circulating immune populations from 27 patients with psoriasis or psoriatic arthritis, aiming to identify cellular features associated with a response to IL-23 blockade. We identified populations of CD4^+^ T cells whose abundance in circulation before treatment was associated with improved skin disease following IL-23i treatment. Circulating CD4^+^ T cells that demonstrate transcriptomic features of Th1-like cells were associated with better psoriasis skin improvement and had transcriptomic signatures resembling T cells identified in psoriasis lesional skin. Further, decrease in levels of IL-17A and IFNγ in serum each correlated with improvement in PASI levels. These results suggest that immune cell features detectable in blood may be informative in identifying patients with psoriasis who are likely to have a robust clinical response to IL-23 blockade.
