## SupplementaryTable1 for "Single Cell Analysis of pBMCs of Psoriasis patients reveals distinct CD4+ T cell phenotypes associated with response to IL-23 blockade"

### Sheet: Sheet1
Patient	Age	Female	PsA	PASI_BL	PASI_V4	DeltaPASI	PGA_BL	PGA_V4	Drug	Study
1	54	0	0		2.2			1	risankizumab	ACTION
2	63	1	0	3.6	2	-1.6	2	1	guselkumab	ACTION
3	68	1	0	11	0.7	-10.3	3	0	Tildrekizumab	MINIMA
4	31	0	0	11.9	4	-7.9	3	2	Tildrekizumab	MINIMA
5	64	0	0	7.3	2.7	-4.6	3	1	Tildrekizumab	MINIMA
6	69	1	0	5.8	4.9	-0.9	3	2	Tildrekizumab	MINIMA
7	79	1	1	17.6	0	-17.6	3	0	Tildrekizumab	MINIMA
8	59	1	0	28.9	22.1	-6.8	4	2	Tildrekizumab	MINIMA
9	66	0	0	11.4	5.2	-6.2	2	1	Tildrekizumab	MINIMA
10	57	0	0	22.2	10.8	-11.4	3	2	Tildrekizumab	MINIMA
11	77	0	0	6.4	2.2	-4.2	2	1	Tildrekizumab	MINIMA
12	74	0	0	11	2.1	-8.9	3	1	Tildrekizumab	MINIMA
13	66	1	1	15.6	0	-15.6	3	0	Tildrekizumab	MINIMA
14	56	0	1	20.1	2.4	-17.7	3	2	Tildrekizumab	MINIMA
15	68	1	0	2.1	0	-2.1	2	0	Tildrekizumab	MINIMA
16	52	0	0	6.6	0	-6.6	3	0	Tildrekizumab	MINIMA
17	49	0	0	15.8	3.3	-12.5	4	2	Tildrekizumab	MINIMA
18	52	0	0	9.4	0	-9.4	2	0	Tildrekizumab	MINIMA
19	56	0	0	7.2	5.8	-1.4	3	2	Tildrekizumab	MINIMA
20	65	0	0	10.5	4	-6.5	2	2	Tildrekizumab	MINIMA
21	61	1	1	16.5	0	-16.5	3	0	Tildrekizumab	MINIMA
22	37	1	0	10.9	3.6	-7.3	3	2	Tildrekizumab	MINIMA
23	67	0	0	6.7	3.9	-2.8	2	2	Tildrekizumab	MINIMA
24	55	0	0	11.8	7.3	-4.5	3	2	Tildrekizumab	MINIMA
25	77	0	1	6	2.4	-3.6	N/A	2	Tildrekizumab	MINIMA
26	62	1	1	10.6	0	-10.6	2	0	Tildrekizumab	MINIMA
27	65	0	0	14.4	2	-12.4	2	1	Tildrekizumab	MINIMA
