## SupplementaryTable2 for "Single Cell Analysis of pBMCs of Psoriasis patients reveals distinct CD4+ T cell phenotypes associated with response to IL-23 blockade"

### Sheet: Sheet1
IL-17A+IFNg+	IL-17A+	IL-17A+IL17F+	IL-17F+	IL17F+IL-10+
TNF	CCL4	BATF	CCR10	TNFSF14
RORC	CCL3	SLC7A8	CCR6	MAF
STAT4	CCL5	TNFSF10	CD4	NT5E
CASP1	IL26	TNFRSF4	CD86	IFNL1
GZMB	IL17A	CCR10	CSF2	IL10
GNLY	CD69	CD4	CTLA4	IL1R1
PRF1	FOSB	CTLA4	EBI3	IL1RN
CD8B	FOXP3	CCR6	FOXP3	TGFB1
GZMA	GNLY	IL17F	IL17F	AHR
IFNG		MAF	IL1B
IL36G		NT5E	IL2
LAG3		AHR	IL22
CCL4			IL23R
CCL3			IL24
CCL5			IL34
IL26			ITGA2
IL17A			LTA
CD69			MAF
FOSB			RORC
			STAT4
			TGFB1
			TNFSF14
