## SupplementaryTable3 for "Single Cell Analysis of pBMCs of Psoriasis patients reveals distinct CD4+ T cell phenotypes associated with response to IL-23 blockade"

### Sheet: Sheet1
PreP score	Hu D, Notarbartolo S, Croonenborghs T, Patel B, Cialic R, Yang T-H, Aschenbrenner D, Andersson KM, Gattorno M, Pham M, Kivisakk P, Pierre IV, Lee Y, Kiani K, Bokarewa M, Tjon E, Pochet N, Sallusto F, Kuchroo VK, Weiner HL. Transcriptional signature of human pro-inflammatory TH17 cells identifies reduced IL10 gene expression in multiple sclerosis. Nature Communications. 2017;8(1):1600. doi: 10.103…
IFNG
CCL5
CCL4
CCL3
EPSTI1
GZMB
IL3
CXCR3
RGS2
CXF2
IL23R
STAT1
CCR6
